# Neuroinflammatory Stress Preferentially Impacts Synaptic MAPK Signaling and Mitochondria in Excitatory Neurons

**DOI:** 10.1101/2025.10.03.680087

**Authors:** Claudia Espinosa-Garcia, Upasna Srivastava, Prateek Kumar, Dilpreet Kour, Sneha Malepati, Brendan R. Tobin, Hailian Xiao, Sydney Sunna, Christine A. Bowen, Lihong Cheng, Pritha Bagchi, Duc M. Duong, Ted J. Whitworth, Liu Xinran, Nicholas T. Seyfried, Levi B. Wood, Victor Faundez, Srikant Rangaraju

## Abstract

**Background:** Understanding synapse-specific effects of neuroinflammation can provide mechanistic and therapeutically relevant insights across the spectrum of neurological diseases.

**Methods:** We applied neuron-specific proteomic biotinylation *in vivo*, differential centrifugation of brain for crude synaptosome enrichment (P2 fraction) and mass spectrometry (MS) analysis of biotinylated proteins to derive native-state proteomes of Camk2a-positive neurons and their corresponding P2 synaptic compartments. Next, in an *in vivo* model of systemic lipopolysaccharide (LPS) dosing, we examined the effects of neuroinflammation on whole neuron and synaptic compartments using a combination of MS, network analysis, confirmatory biochemical and ultrastructural assays and integrative approaches across our mouse-derived and existing human datasets.

**Results:** Ultrastructural and biochemical analyses of P2 fractions verified enrichment in synaptic elements, including synaptic vesicles and mitochondria. MS of biotinylated proteins from Camk2a-specific bulk brain homogenates (whole neuron) and P2 fractions (synaptosome) showed enrichment of >1000 proteins, consistent with neuron-specific biotinylation, also confirmed by immunofluorescence microscopy. Camk2a-specific synaptic proteome revealed molecular signatures related to mitochondrial function, synaptic transmission, protein translation. LPS-treated mice displayed body weight loss and neuroinflammation, characterized by glial activation, increased pro-inflammatory cytokine levels and upregulated expression of Alzheimer’s disease (AD)-related microglial genes. LPS-induced neuroinflammation exerted distinct effects on the synaptic proteome, including increased mitochondrial and reduced cytoskeletal-synaptic proteins, while suppressed synaptic MAPK signaling. Importantly, these changes were not observed at the whole neuron level, indicating unique vulnerability of the synapse to neuroinflammation. In line with synapse proteomic and signaling changes, LPS altered the ultrastructure of asymmetric synapses, suggesting dysregulation of excitatory neurotransmission. Co-expression network analysis of Camk2a neuronal proteins further resolved mitochondria- and synapse-specific protein modules, some of which were neuroinflammation-dependent. Neuroinflammation increased levels of a mitochondria-enriched module, and decreased levels of a pre-synaptic vesicle module, without impacting a post-synaptic membrane module. LPS-dependent mitochondrial and LPS-independent post-synaptic modules in mouse neurons mapped to post-mortem human AD brain proteomic modules which were decreased in cases with AD dementia and positively correlated to cognitive function, including pro-resilience markers for AD.

**Conclusion:** Our findings using native-state proteomics of Camk2a neurons combined with synaptosome enrichment identify proteome-level mechanisms of early synaptic vulnerability to neuroinflammation relevant to AD.
