## Supplementary material for "Neuroinflammatory Stress Preferentially Impacts Synaptic MAPK Signaling and Mitochondria in Excitatory Neurons": Analyses and datasets related to Fig. 6

### Sheet: Fig6.D.E
BLUE.M2.Proresilience	RED.M6.Proresilience
ATAD1	SGIP1
IDH3B	LRRC4B
TLN2	PLCB1
HPCA	GNB5
RPH3A	SYNGAP1
CPLX3	CYFIP2
CTNNB1	GRIA3
DBT	ATP1A1
IDH2	SLC4A10
LRPPRC	ATP2B2
NDUFS8	GNG3
CYB5R1	GAD2
ACAD9	AHCYL1
BDH1	L2HGDH
SLC25A13	RAB35
TIMM44	SLC25A46
IDH3A	MFN2
	PDHA1

### Sheet: Fig6.F
	tan	turquoise	yellow	black	purple	greenyellow	pink	green	blue	red	salmon	brown	magenta
	FET pValue	FET pValue	FET pValue	FET pValue	FET pValue	FET pValue	FET pValue	FET pValue	FET pValue	FET pValue	FET pValue	FET pValue	FET pValue
Pro.Resilience	0.201925	0.932439	0.987691	0.13459	0.152002	0.78944	0.421425	0.57493	0.0540675	0.000563019	0.445994	0.936067	0.911121
Anti.Resilience	1	0.000443389	0.440242	0.331081	0.830113	0.144683	1	0.748753	0.865131	1	0.511544	0.681308	0.104867
	FDR corrected	FDR corrected	FDR corrected	FDR corrected	FDR corrected	FDR corrected	FDR corrected	FDR corrected	FDR corrected	FDR corrected	FDR corrected	FDR corrected	FDR corrected
Pro.Resilience	0.656257	1	1	0.564577	0.564577	1	0.96632	1	0.364585	0.00731925	0.96632	1	1
Anti.Resilience	1	0.00731925	0.96632	0.956458	1	0.564577	1	1	1	1	1	1	0.564577
	Overlap	Overlap	Overlap	Overlap	Overlap	Overlap	Overlap	Overlap	Overlap	Overlap	Overlap	Overlap	Overlap
Pro.Resilience	3	11	4	7	6	2	5	8	22	18	2	6	2
Anti.Resilience	0	17	5	3	1	3	0	3	5	0	1	4	4
	CategoryHitsInDataSet(ADJ)	CategoryHitsInDataSet(ADJ)	CategoryHitsInDataSet(ADJ)	CategoryHitsInDataSet(ADJ)	CategoryHitsInDataSet(ADJ)	CategoryHitsInDataSet(ADJ)	CategoryHitsInDataSet(ADJ)	CategoryHitsInDataSet(ADJ)	CategoryHitsInDataSet(ADJ)	CategoryHitsInDataSet(ADJ)	CategoryHitsInDataSet(ADJ)	CategoryHitsInDataSet(ADJ)	CategoryHitsInDataSet(ADJ)
Pro.Resilience	115	115	115	115	115	115	115	115	115	115	115	115	115
Anti.Resilience	54	54	54	54	54	54	54	54	54	54	54	54	54
	CategoryHitsInDataSet(Unadj)	CategoryHitsInDataSet(Unadj)	CategoryHitsInDataSet(Unadj)	CategoryHitsInDataSet(Unadj)	CategoryHitsInDataSet(Unadj)	CategoryHitsInDataSet(Unadj)	CategoryHitsInDataSet(Unadj)	CategoryHitsInDataSet(Unadj)	CategoryHitsInDataSet(Unadj)	CategoryHitsInDataSet(Unadj)	CategoryHitsInDataSet(Unadj)	CategoryHitsInDataSet(Unadj)	CategoryHitsInDataSet(Unadj)
	115	115	115	115	115	115	115	115	115	115	115	115	115
	54	54	54	54	54	54	54	54	54	54	54	54	54
	OverlappedGeneLists	OverlappedGeneLists	OverlappedGeneLists	OverlappedGeneLists	OverlappedGeneLists	OverlappedGeneLists	OverlappedGeneLists	OverlappedGeneLists	OverlappedGeneLists	OverlappedGeneLists	OverlappedGeneLists	OverlappedGeneLists	OverlappedGeneLists
Pro.Resilience	CAMKK2;COX4I1;GSK3A	ACTN1;CDK5;CPLX1;DNM1L;FBXL16;PPP1CA;PPP2R1A;PRKCE;RAP1GDS1;TIMM13;YWHAQ	ASAP1;CLASP2;FSD1;MAP2	AP1B1;GPHN;NDRG2;PAK1;PPP5C;PYGM;VAC14	CACNG8;CPNE4;KALRN;MTX2;RAP1GDS1;SYT12	AAK1;DMTN	AAK1;DLG3;DLGAP4;PDE4B;RAB3B	CS;FBXO41;MGST3;MPC2;NF1;PDHB;SLC25A11;SLC25A3	ACAD9;AP1B1;ATAD1;BDH1;CPLX3;CTNNB1;CYB5R1;CYFIP2;DBT;HPCA;IDH2;IDH3A;IDH3B;LANCL2;LRPPRC;NDUFS8;PRRT3;RPH3A;SLC25A13;TIMM44;TLN2;TMEM65	AHCYL1;ATP1A1;ATP2B2;CYFIP2;GAD2;GNB5;GNG3;GRIA3;L2HGDH;LRRC4B;MFN2;PDHA1;PLCB1;RAB35;SGIP1;SLC25A46;SLC4A10;SYNGAP1	MAP7D1;RTN4	ATP2A2;DCLK1;RPL13;RPL30;RPS25;RPS3	BCKDHB;GSK3B
Anti.Resilience		ALDOA;DGKG;DPYSL2;GPD1;LDHB;LTA4H;MAPK1;MAT2A;MDH1;PGM2;PKM;PLEC;SCRN1;TPI1;TUBA4A;TUBB4A;UBA1	ALDH9A1;EEF1A2;GLO1;GRHPR;SF3B3	DPYSL2;ESD;VAT1L	BPNT1	AMPH;SNX12;WDR1		AKR1B1;CPE;RAB1A	ATP8A1;EHD1;KIF2A;LSAMP;SBF1		UPF1	GNG12;MDN1;PLEC;SEC22B	MAP2K1;PKM;SCCPDH;TMEM30A

### Sheet: Fig6.G
	tan	turquoise	yellow	black	purple	greenyellow	pink	green	blue	red	salmon	brown	magenta
	FET pValue	FET pValue	FET pValue	FET pValue	FET pValue	FET pValue	FET pValue	FET pValue	FET pValue	FET pValue	FET pValue	FET pValue	FET pValue
UP.regulated	1	0.00150711	1	1	1	1	1	1	0.440334	1	1	0.621214	0.314835
Down.regulated	0.339506	1	0.920859	1	0.245992	1	0.0957979	0.638083	0.0363444	0.345388	1	0.469854	0.645737
	FDR corrected	FDR corrected	FDR corrected	FDR corrected	FDR corrected	FDR corrected	FDR corrected	FDR corrected	FDR corrected	FDR corrected	FDR corrected	FDR corrected	FDR corrected
UP.regulated	1	0.0391849	1	1	1	1	1	1	1	1	1	1	1
Down.regulated	1	1	1	1	1	1	0.830248	1	0.472477	1	1	1	1
	Overlap	Overlap	Overlap	Overlap	Overlap	Overlap	Overlap	Overlap	Overlap	Overlap	Overlap	Overlap	Overlap
UP.regulated	0	6	0	0	0	0	0	0	2	0	0	1	1
Down.regulated	1	0	1	0	2	0	3	2	8	3	0	3	1
	CategoryHitsInDataSet(ADJ)	CategoryHitsInDataSet(ADJ)	CategoryHitsInDataSet(ADJ)	CategoryHitsInDataSet(ADJ)	CategoryHitsInDataSet(ADJ)	CategoryHitsInDataSet(ADJ)	CategoryHitsInDataSet(ADJ)	CategoryHitsInDataSet(ADJ)	CategoryHitsInDataSet(ADJ)	CategoryHitsInDataSet(ADJ)	CategoryHitsInDataSet(ADJ)	CategoryHitsInDataSet(ADJ)	CategoryHitsInDataSet(ADJ)
UP.regulated	11	11	11	11	11	11	11	11	11	11	11	11	11
Down.regulated	30	30	30	30	30	30	30	30	30	30	30	30	30
	CategoryHitsInDataSet(Unadj)	CategoryHitsInDataSet(Unadj)	CategoryHitsInDataSet(Unadj)	CategoryHitsInDataSet(Unadj)	CategoryHitsInDataSet(Unadj)	CategoryHitsInDataSet(Unadj)	CategoryHitsInDataSet(Unadj)	CategoryHitsInDataSet(Unadj)	CategoryHitsInDataSet(Unadj)	CategoryHitsInDataSet(Unadj)	CategoryHitsInDataSet(Unadj)	CategoryHitsInDataSet(Unadj)	CategoryHitsInDataSet(Unadj)
	11	11	11	11	11	11	11	11	11	11	11	11	11
	30	30	30	30	30	30	30	30	30	30	30	30	30
	OverlappedGeneLists	OverlappedGeneLists	OverlappedGeneLists	OverlappedGeneLists	OverlappedGeneLists	OverlappedGeneLists	OverlappedGeneLists	OverlappedGeneLists	OverlappedGeneLists	OverlappedGeneLists	OverlappedGeneLists	OverlappedGeneLists	OverlappedGeneLists
UP.regulated		CFL1;DGKG;LTA4H;NPEPPS;TKT;UCHL1							ATP8A1;SNX6			HSPB1	HSPB1
Down.regulated	CAMKK2		ACTN2		KALRN;SYT12		ATP1B1;BSN;RAB3B	AGAP2;NF1	ATP1A3;DGKZ;DOCK3;GPR158;MTFP1;NNT;PDK3;RPH3A	BRSK1;PDHA1;SLC4A10		ATP2A2;DCLK1;NDUFB3	GSK3B
