## Supplementary material for "Neuroinflammatory Stress Preferentially Impacts Synaptic MAPK Signaling and Mitochondria in Excitatory Neurons": Analyses and datasets related to Supplementary Fig. S1

### Sheet: 1_Suppl. Fig. 1A
Supplementary Figure 1A. Quality controls for biotinylation Silver stain

### Sheet: 2_Suppl. Fig. 1B
	PC1	PC2	PC3	PC4	PC5	PC6	PC7	PC8	PC9	PC10	PC11	PC12	PC13	PC14	PC15	PC16	PC17	PC18	PC19	PC20	PC21	PC22	PC23
X.106P2fractionIP	-12.9665	16.1498	1.20523	5.86619	-0.330091	1.32739	12.6668	2.85877	-7.61909	-3.12175	5.71728	14.2528	-4.54458	1.95581	-13.6448	-3.44255	2.56749	-1.74292	-10.9922	-15.1618	5.67909	-8.37623	-4.2453e-14
X.120P2fractionIP	-18.6855	18.3033	-6.40019	17.7911	2.16821	10.0347	4.43992	2.89743	1.2814	-4.67127	-3.38463	13.0394	9.21268	-0.0412995	16.8634	0.123315	-12.2508	-8.11569	-5.2075	9.34442	-0.881655	-2.6872	-3.73703e-14
X.117P2fractionIP	-10.0384	20.5951	10.3405	16.4746	7.28309	7.179	4.36133	4.42678	0.376995	2.06496	-4.0746	-16.6173	-7.0334	-1.72445	-2.07428	1.37871	6.69526	-8.45033	14.4607	3.93872	9.42446	-8.29033	-4.20775e-14
X.123P2fractionIP	-19.7062	17.0639	0.030747	16.3111	-0.669978	11.055	7.28282	-0.252836	-4.27247	3.9759	0.374684	-0.0327712	6.09411	5.42441	-9.21022	-0.651659	7.05662	5.44772	5.30643	0.267845	-14.4216	15.8435	-3.96124e-14
X.137P2fractionIP	-13.2958	15.9084	7.83241	-15.9349	-0.818279	1.13895	-3.81541	5.62192	2.02914	-6.33584	-1.06216	6.11065	-17.505	1.92688	11.0999	-8.00281	-8.60536	10.3404	11.9973	-8.21339	-1.62423	3.50412	-4.44748e-14
X.131P2fractionIP	-12.0837	10.1024	11.291	-23.3902	-2.0463	-11.884	-4.20477	9.05765	-2.56975	4.70995	-4.15238	3.9512	17.8579	-13.3032	-4.63951	1.32235	-2.95464	-11.0552	7.47395	-5.29534	0.972907	3.96644	-4.03786e-14
X.143P2fractionIP	-16.502	12.8289	13.9201	-10.0211	0.215912	1.69969	-5.08685	5.5452	3.28836	8.0563	-4.52564	-12.5935	6.26056	-0.405385	-1.45499	-15.1832	-0.0572849	12.4349	-14.799	7.74834	-0.113389	-5.14871	-3.91527e-14
X.133P2fractionIP	-13.2147	15.0679	8.5923	-19.9298	0.840056	2.92373	-7.06957	2.25805	-6.36085	1.55454	6.88501	0.947706	-7.56238	7.14578	1.76578	23.3488	4.82565	0.362203	-8.49289	7.91863	2.2495	2.91028	-4.20653e-14
X.106HomogenateIP	-20.1581	-12.823	-12.7225	3.20237	-2.54778	0.993223	-0.513297	-2.47949	9.37989	3.56117	7.87836	8.56408	12.7275	0.744477	-1.66969	6.1087	2.38368	18.1402	10.4856	2.08441	11.3751	-4.94508	-4.50681e-14
X.120HomogenateIP	-30.8192	-9.48436	-4.51927	11.665	1.46739	-5.89739	5.25396	-7.78068	7.84602	3.76281	-2.42378	-11.2117	-3.07946	-11.9753	11.3598	4.89803	2.10821	0.786034	-9.85553	-12.5818	6.57608	10.6497	-4.25649e-14
X.117HomogenateIP	-13.117	-11.0862	-9.34537	-4.6721	-1.47088	0.49405	4.15604	-5.36151	-6.52013	-10.6735	21.5276	-10.2488	-3.05167	-4.1186	-9.48298	-5.63956	-15.2958	-3.96139	0.452497	8.21168	3.62551	5.45272	-4.05787e-14
X.123HomogenateIP	-24.6973	-11.5077	-9.81334	-3.56299	-0.818635	2.48008	-5.16493	-3.32606	-2.79227	-1.82301	8.05105	-8.47805	2.03336	-4.29877	4.91432	5.09837	1.99763	-0.946051	1.8707	-7.55614	-18.8429	-15.3496	-4.34514e-14
X.131HomogenateIP	-20.9066	-13.2037	-5.94153	-3.38709	1.82449	-10.9822	0.343699	-4.95366	-2.74343	-6.7935	-3.55294	12.6185	-9.28432	-11.5221	1.05264	-8.63025	18.2726	-2.70178	0.156255	13.2355	-1.95691	0.499884	-4.50091e-14
X.143HomogenateIP	-25.1661	-15.7557	-4.54127	6.97436	-0.948118	-9.14446	-5.18747	-4.30039	6.21042	7.01043	-21.6315	2.68144	-9.23565	3.90132	-14.203	6.35482	-14.1731	-0.687902	-0.209551	3.223	-3.52547	-2.20442	-4.18519e-14
X.133HomogenateIP	-22.8015	-15.0566	-10.5042	-6.74597	-4.21613	-3.35882	-9.32429	-0.911232	0.608148	-1.80804	-1.43451	-3.5698	5.31878	25.4095	4.53411	-8.71252	6.52974	-11.2456	0.579281	-4.49006	4.89349	2.55722	-3.8438e-14
X.124P2fractionIP	44.5082	16.5096	-14.7974	6.94499	-40.1153	-5.50817	-4.08628	1.05095	-5.36185	-1.80499	-4.11453	-4.21965	-1.53546	-2.85278	1.24001	1.16394	1.4477	1.50696	-0.467854	0.806575	1.19217	-0.630379	-4.28615e-14
X.135P2fractionIP	36.4919	10.4971	12.0656	-15.2113	-2.13797	3.70681	13.6517	-26.8169	21.4059	-1.02217	0.720232	1.56531	1.63354	2.9719	-1.01461	-0.324751	0.786363	-4.44196	0.506104	0.65736	-2.8253	-1.6129	-2.42029e-14
X.119P2fractionIP	37.7186	11.818	11.7783	23.0839	14.7192	-15.9222	-27.0434	-6.88273	1.84265	-4.27652	9.30178	3.00329	1.66651	0.404959	-1.4701	-0.841218	-0.560622	1.06027	-1.12154	-2.19479	-1.10159	0.96917	-4.12361e-14
X.121P2fractionIP	48.9472	13.6307	-38.5025	-12.1046	23.9617	-5.25138	7.51912	6.55549	-2.30207	4.49762	-5.1433	-3.92724	-0.312262	0.750109	0.211295	-0.00094294	0.0208087	2.2072	-0.721185	-0.279941	-0.532618	0.721758	-5.02168e-14
X.124HomogenateIP	25.4386	-21.9185	17.0215	4.69868	0.159515	-8.95548	13.1396	-5.0187	-19.6897	22.2018	4.55322	2.97831	-1.4191	4.22265	8.56717	-2.01184	-3.48886	1.03937	2.93932	1.65132	-0.335095	-1.38785	-4.34791e-14
X.135HomogenateIP	24.5868	-20.9502	12.5733	-2.42448	6.07057	11.2611	1.38669	-5.50986	-15.9883	-22.6076	-16.4656	-3.65285	7.62497	-0.493919	0.0299577	3.46385	0.119084	6.29345	-0.489614	-2.5743	2.83122	0.28535	-3.8955e-14
X.119HomogenateIP	26.1518	-23.9716	13.0466	6.47487	-2.00745	-8.53423	12.6044	27.6373	16.982	-8.60702	4.9939	-1.16806	-0.805823	3.50394	-0.107764	3.48764	1.43063	-0.579026	-2.1212	1.6178	-4.5331	0.831342	-4.13766e-14
X.121HomogenateIP	30.3153	-22.7174	-2.61005	-2.10254	-0.583308	31.1447	-15.3098	5.68445	4.96897	12.1497	1.96249	6.00699	-5.06089	-7.6259	-2.66642	-3.30732	1.14498	-5.69077	-1.75009	-2.35811	1.87422	2.44124	-3.49616e-14
