## Supplementary material for "Neuroinflammatory Stress Preferentially Impacts Synaptic MAPK Signaling and Mitochondria in Excitatory Neurons": Analyses and datasets related to Supplementary Fig. S2

### Sheet: Suppl. Fig. 2
Supplementary Figure 2. Quantitative analysis of percentage area covered and cell numbers for microglia and astrocyte makers
D. CA1 region
Table Analyzed	Iba1 % area covered			Table Analyzed	Iba1-cells counts				Table Analyzed	GFAP % area covered				Table Analyzed	GFAP-cells counts				Table Analyzed	S100b % area covered				Table Analyzed	S100b-cells counts
Column B	LPS			Column B	LPS				Column B	LPS				Column B	LPS				Column B	LPS				Column B	LPS
vs.	vs.			vs.	vs.				vs.	vs.				vs.	vs.				vs.	vs.				vs.	vs.
Column A	Saline			Column A	Saline				Column A	Saline				Column A	Saline				Column A	Saline				Column A	Saline
Unpaired t test				Unpaired t test					Unpaired t test					Unpaired t test					Unpaired t test					Unpaired t test
P value	0.0027			P value	0.0448				P value	0.1211				P value	0.1339				P value	0.2491				P value	0.0479
P value summary	**			P value summary	*				P value summary	ns				P value summary	ns				P value summary	ns				P value summary	*
Significantly different (P < 0.05)?	Yes			Significantly different (P < 0.05)?	Yes				Significantly different (P < 0.05)?	No				Significantly different (P < 0.05)?	No				Significantly different (P < 0.05)?	No				Significantly different (P < 0.05)?	Yes
One- or two-tailed P value?	Two-tailed			One- or two-tailed P value?	Two-tailed				One- or two-tailed P value?	Two-tailed				One- or two-tailed P value?	Two-tailed				One- or two-tailed P value?	Two-tailed				One- or two-tailed P value?	Two-tailed
t, df	t=4.085, df=9			t, df	t=2.330, df=9				t, df	t=1.712, df=9				t, df	t=1.647, df=9				t, df	t=1.232, df=9				t, df	t=2.288, df=9
How big is the difference?				How big is the difference?					How big is the difference?					How big is the difference?					How big is the difference?					How big is the difference?
Mean of column A	6.562			Mean of column A	178.9				Mean of column A	13.76				Mean of column A	95.6				Mean of column A	6.387				Mean of column A	100.1
Mean of column B	12.35			Mean of column B	227				Mean of column B	15.83				Mean of column B	89.56				Mean of column B	7.749				Mean of column B	117.8
Difference between means (B - A) ± SEM	5.786 ± 1.416			Difference between means (B - A) ± SEM	48.13 ± 20.66				Difference between means (B - A) ± SEM	2.064 ± 1.206				Difference between means (B - A) ± SEM	-6.044 ± 3.669				Difference between means (B - A) ± SEM	1.361 ± 1.105				Difference between means (B - A) ± SEM	17.70 ± 7.735
95% confidence interval	2.582 to 8.990			95% confidence interval	1.393 to 94.87				95% confidence interval	-0.6635 to 4.792				95% confidence interval	-14.34 to 2.256				95% confidence interval	-1.138 to 3.861				95% confidence interval	0.2011 to 35.20
R squared (eta squared)	0.6496			R squared (eta squared)	0.3762				R squared (eta squared)	0.2457				R squared (eta squared)	0.2317				R squared (eta squared)	0.1444				R squared (eta squared)	0.3678
F test to compare variances				F test to compare variances					F test to compare variances					F test to compare variances					F test to compare variances					F test to compare variances
F, DFn, Dfd	1.185, 5, 4			F, DFn, Dfd	5.015, 4, 5				F, DFn, Dfd	3.507, 5, 4				F, DFn, Dfd	2.465, 5, 4				F, DFn, Dfd	7.411, 5, 4				F, DFn, Dfd	9.224, 4, 5
P value	0.8946			P value	0.1068				P value	0.2478				P value	0.4028				P value	0.0751				P value	0.0315
P value summary	ns			P value summary	ns				P value summary	ns				P value summary	ns				P value summary	ns				P value summary	*
Significantly different (P < 0.05)?	No			Significantly different (P < 0.05)?	No				Significantly different (P < 0.05)?	No				Significantly different (P < 0.05)?	No				Significantly different (P < 0.05)?	No				Significantly different (P < 0.05)?	Yes
Data analyzed				Data analyzed					Data analyzed					Data analyzed					Data analyzed					Data analyzed
Sample size, column A	5			Sample size, column A	5				Sample size, column A	5				Sample size, column A	5				Sample size, column A	5				Sample size, column A	5
Sample size, column B	6			Sample size, column B	6				Sample size, column B	6				Sample size, column B	6				Sample size, column B	6				Sample size, column B	6
E. Somatosensory cortex
Table Analyzed	Iba1 % area			Table Analyzed	Iba1-cell counts				Table Analyzed	S100b % area				Table Analyzed	S100b-cell counts
Column B	LPS			Column B	LPS				Column B	LPS				Column B	LPS
vs.	vs.			vs.	vs.				vs.	vs.				vs.	vs.
Column A	Saline			Column A	Saline				Column A	Saline				Column A	Saline
Unpaired t test				Unpaired t test					Unpaired t test					Unpaired t test
P value	0.0025			P value	0.7561				P value	0.0156				P value	0.0402
P value summary	**			P value summary	ns				P value summary	*				P value summary	*
Significantly different (P < 0.05)?	Yes			Significantly different (P < 0.05)?	No				Significantly different (P < 0.05)?	Yes				Significantly different (P < 0.05)?	Yes
One- or two-tailed P value?	Two-tailed			One- or two-tailed P value?	Two-tailed				One- or two-tailed P value?	Two-tailed				One- or two-tailed P value?	Two-tailed
t, df	t=4.006, df=10			t, df	t=0.3193, df=10				t, df	t=2.974, df=9				t, df	t=2.395, df=9
How big is the difference?				How big is the difference?					How big is the difference?					How big is the difference?
Mean of column A	6.756			Mean of column A	199.3				Mean of column A	5.27				Mean of column A	125.6
Mean of column B	10.92			Mean of column B	203				Mean of column B	10.89				Mean of column B	178.8
Difference between means (B - A) ± SEM	4.169 ± 1.041			Difference between means (B - A) ± SEM	3.708 ± 11.61				Difference between means (B - A) ± SEM	5.618 ± 1.889				Difference between means (B - A) ± SEM	53.28 ± 22.25
95% confidence interval	1.850 to 6.487			95% confidence interval	-22.17 to 29.59				95% confidence interval	1.344 to 9.892				95% confidence interval	2.956 to 103.6
R squared (eta squared)	0.6161			R squared (eta squared)	0.01009				R squared (eta squared)	0.4956				R squared (eta squared)	0.3893
F test to compare variances				F test to compare variances					F test to compare variances					F test to compare variances
F, DFn, Dfd	1.085, 5, 5			F, DFn, Dfd	1.365, 5, 5				F, DFn, Dfd	2.106, 5, 4				F, DFn, Dfd	2.403, 4, 5
P value	0.9308			P value	0.7408				P value	0.4905				P value	0.3622
P value summary	ns			P value summary	ns				P value summary	ns				P value summary	ns
Significantly different (P < 0.05)?	No			Significantly different (P < 0.05)?	No				Significantly different (P < 0.05)?	No				Significantly different (P < 0.05)?	No
Data analyzed				Data analyzed					Data analyzed					Data analyzed
Sample size, column A	6			Sample size, column A	6				Sample size, column A	5				Sample size, column A	5
Sample size, column B	6			Sample size, column B	6				Sample size, column B	6				Sample size, column B	6
F. Neuronal density
Table Analyzed	CA1 NeuN-cell counts			Table Analyzed	Cortex NeuN-cell counts
Column B	LPS			Column B	LPS
vs.	vs.			vs.	vs.
Column A	Saline			Column A	Saline
Unpaired t test				Unpaired t test
P value	0.1499			P value	0.1426
P value summary	ns			P value summary	ns
Significantly different (P < 0.05)?	No			Significantly different (P < 0.05)?	No
One- or two-tailed P value?	Two-tailed			One- or two-tailed P value?	Two-tailed
t, df	t=1.617, df=7			t, df	t=1.652, df=7
How big is the difference?				How big is the difference?
Mean of column A	167.1			Mean of column A	333.6
Mean of column B	196.3			Mean of column B	315.1
Difference between means (B - A) ± SEM	29.25 ± 18.09			Difference between means (B - A) ± SEM	-18.51 ± 11.21
95% confidence interval	-13.52 to 72.02			95% confidence interval	-45.02 to 7.994
R squared (eta squared)	0.272			R squared (eta squared)	0.2804
F test to compare variances				F test to compare variances
F, DFn, Dfd	1.086, 4, 3			F, DFn, Dfd	2.414, 4, 3
P value	0.9855			P value	0.4949
P value summary	ns			P value summary	ns
Significantly different (P < 0.05)?	No			Significantly different (P < 0.05)?	No
Data analyzed				Data analyzed
Sample size, column A	4			Sample size, column A	4
Sample size, column B	5			Sample size, column B	5
