## Supplementary material for "Neuroinflammatory Stress Preferentially Impacts Synaptic MAPK Signaling and Mitochondria in Excitatory Neurons": Analyses and datasets related to Supplementary Fig. S3

### Sheet: Suppl. Fig. 3
Supplementary Figure 3. Normalized proteomics data for complement C1q proteins
										Normalization:	LPS homogenate-inputs and P2-inputs were normalized to saline				5xFAD early and late were normalized to WT
C1qa										C1qa
P2fraction.saline	P2fraction.LPS	Homogenate.saline	Homogenate.LPS	Early.WT	Early.Control	Late.WT	Late.Control			P2fraction.saline	P2fraction.LPS	Homogenate.saline	Homogenate.LPS	Early.WT	Early.Control	Late.WT	Late.Control
22.8658	23.6346	20.2457	23.5358	24.7152	26.0119	24.3693	26.8332			22.8658	1.03049	20.2457	1.70972	24.7152	1.74834	24.3693	3.05501
22.5723	22.9516	22.347	22.9165	23.1989	25.3353	23.326	25.3622			22.5723	0.347508	22.347	1.09046	23.1989	1.07174	23.326	1.58406
22.7307	23.4011	22.1339	23.2653	24.8729	26.2324	24.3911	26.803			22.7307	0.796945	22.1339	1.43925	24.8729	1.96878	24.3911	3.02478
22.2477	23.4045	22.5777	22.8116	25.1523	26.2257	24.9677	26.8316			22.2477	0.80033	22.5777	0.985556	25.1523	1.96209	24.9677	3.05343
				24.2793	25.9524	22.3057	26.8854		Saline average	22.6041	Ind value - sal aver	21.826		24.2793	1.68885	22.3057	3.10718
				23.3629	27.0606	23.3093	26.9729							23.3629	2.79705	23.3093	3.19472
														24.2636		23.7782
C1qb										C1qb
P2fraction.saline	P2fraction.LPS	Homogenate.saline	Homogenate.LPS	Early.WT	Early.Control	Late.WT	Late.Control			P2fraction.saline	P2fraction.LPS	Homogenate.saline	Homogenate.LPS	Early.WT	Early.Control	Late.WT	Late.Control
21.458	23.0001	21.4523	23.6293	25.4064	26.004	24.9439	27.2811			21.458	0.970652	21.4523	1.77552	25.4064	0.806876	24.9439	2.26703
21.7904	23.5851	22.46	23.7295	25.1877	25.3746	24.7663	26.8428			21.7904	1.5557	22.46	1.87571	25.1877	0.177428	24.7663	1.82869
22.3946	24.1935	22.9191	23.8461	25.1783	26.5272	25.2381	26.7041			22.3946	2.16408	22.9191	1.99239	25.1783	1.33008	25.2381	1.69005
22.4747	23.7387	20.5837	23.9901	25.1144	26.82	24.8102	27.1807			22.4747	1.7093	20.5837	2.13639	25.1144	1.62282	24.8102	2.16664
				25.2015	26.1009	25.2432	26.7568		Saline average	22.0294	Ind value - sal aver	21.8537		25.2015	0.903796	25.2432	1.74272
				25.0946	26.9442	25.0826	27.5458							25.0946	1.74704	25.0826	2.53177
														25.1971		25.0141
C1qc										C1qc
P2fraction.saline	P2fraction.LPS	Homogenate.saline	Homogenate.LPS	Early.WT	Early.Control	Late.WT	Late.Control			P2fraction.saline	P2fraction.LPS	Homogenate.saline	Homogenate.LPS	Early.WT	Early.Control	Late.WT	Late.Control
22.1488	22.6307	21.0661	23.6776	25.2519	26.2717	25.2032	27.6653			22.1488	1.20966	21.0661	1.40152	25.2519	1.03434	25.2032	2.26408
20.0227	22.7284	23.8366	23.3183	24.9851	25.8293	25.5687	27.0576			20.0227	1.30738	23.8366	1.04223	24.9851	0.591892	25.5687	1.65636
22.2504	23.5419	22.8724	22.7943	25.2336	26.4309	25.2558	26.8476			22.2504	2.12081	22.8724	0.518237	25.2336	1.19346	25.2558	1.44639
21.2623	22.7118	21.3291	23.6652	25.8421	26.9186	25.3429	27.3275			21.2623	1.29076	21.3291	1.38914	25.8421	1.68116	25.3429	1.92626
				25.3569	26.7389	25.5255	27.5363		Saline average	21.421	Ind value - sal aver	22.2761		25.3569	1.50146	25.5255	2.13503
				24.7549	26.8263	25.5114	27.9428							24.7549	1.58887	25.5114	2.54152
														25.2374		25.4012
										Homogenate.LPS	P2fraction.LPS	Early.Control	Late.Control
									C1qa	1.70972	1.03049	1.74834	3.05501
										1.09046	0.347508	1.07174	1.58406
										1.43925	0.796945	1.96878	3.02478
										0.985556	0.80033	1.96209	3.05343
												1.68885	3.10718
												2.79705	3.19472
									C1qb	1.77552	0.970652	0.806876	2.26703
										1.87571	1.5557	0.177428	1.82869
										1.99239	2.16408	1.33008	1.69005
										2.13639	1.7093	1.62282	2.16664
												0.903796	1.74272
												1.74704	2.53177
									C1qc	1.40152	1.20966	1.03434	2.26408
										1.04223	1.30738	0.591892	1.65636
										0.518237	2.12081	1.19346	1.44639
										1.38914	1.29076	1.68116	1.92626
												1.50146	2.13503
												1.58887	2.54152
