## Supplementary material for "Neuroinflammatory Stress Preferentially Impacts Synaptic MAPK Signaling and Mitochondria in Excitatory Neurons": Analyses and datasets related to Supplementary Fig. S4

### Sheet: Supp.Fig4.A
Pull.Positive	Pdhb.expression	SampleID	Treatment	Group	Condition
X.106P2fractionIP	23.6015	106 P2fractionIP	CamK2a + LPS	P2fractionIP	P2fract.LPS
X.120P2fractionIP	22.2206	120 P2fractionIP	CamK2a + saline	P2fractionIP	P2fract.Saline
X.117P2fractionIP	23.6866	117 P2fractionIP	CamK2a + LPS	P2fractionIP	P2fract.LPS
X.123P2fractionIP	22.5653	123 P2fractionIP	CamK2a + saline	P2fractionIP	P2fract.Saline
X.137P2fractionIP	22.9611	137 P2fractionIP	CamK2a + LPS	P2fractionIP	P2fract.LPS
X.131P2fractionIP	22.5546	131 P2fractionIP	CamK2a + saline	P2fractionIP	P2fract.Saline
X.143P2fractionIP	23.228	143 P2fractionIP	CamK2a + LPS	P2fractionIP	P2fract.LPS
X.133P2fractionIP	22.5721	133 P2fractionIP	CamK2a + saline	P2fractionIP	P2fract.Saline
X.106HomogenateIP	22.2331	106 HomogenateIP	CamK2a + LPS	HomogenateIP	Homo.LPS
X.120HomogenateIP	22.0265	120 HomogenateIP	CamK2a + saline	HomogenateIP	Homo.Saline
X.117HomogenateIP	22.8438	117 HomogenateIP	CamK2a + LPS	HomogenateIP	Homo.LPS
X.123HomogenateIP	21.9882	123 HomogenateIP	CamK2a + saline	HomogenateIP	Homo.Saline
X.137HomogenateIP	26.707	137 HomogenateIP	CamK2a + LPS	HomogenateIP	Homo.LPS
X.131HomogenateIP	22.9414	131 HomogenateIP	CamK2a + saline	HomogenateIP	Homo.Saline
X.143HomogenateIP	21.7123	143 HomogenateIP	CamK2a + LPS	HomogenateIP	Homo.LPS
X.133HomogenateIP	18.7156	133 HomogenateIP	CamK2a + saline	HomogenateIP	Homo.Saline

### Sheet: Supp.Fig4.B
Input.Positive	Pdhb.expression	Sample.ID	Condition
X106.P2fraction.Input	28.1366	X106.P2fraction.Input	P2fract.LPS
X120.P2fraction.Input	27.8538	X120.P2fraction.Input	P2fract.Saline
X117.P2fraction.Input	28.025	X117.P2fraction.Input	P2fract.LPS
X123.P2fraction.Input	27.8678	X123.P2fraction.Input	P2fract.Saline
X137.P2fraction.Input	28.025	X137.P2fraction.Input	P2fract.LPS
X131.P2fraction.Input	28.2015	X131.P2fraction.Input	P2fract.Saline
X143.P2fraction.Input	28.0541	X143.P2fraction.Input	P2fract.LPS
X133.P2fraction.Input	28.4089	X133.P2fraction.Input	P2fract.Saline
X106.Homogenate.Input	27.5792	X106.Homogenate.Input	Homo.LPS
X120.Homogenate.Input	27.8418	X120.Homogenate.Input	Homo.Saline
X117.Homogenate.Input	27.4744	X117.Homogenate.Input	Homo.LPS
X123.Homogenate.Input	27.5473	X123.Homogenate.Input	Homo.Saline
X137.Homogenate.Input	27.6326	X137.Homogenate.Input	Homo.LPS
X131.Homogenate.Input	27.6006	X131.Homogenate.Input	Homo.Saline
X143.Homogenate.Input	27.4843	X143.Homogenate.Input	Homo.LPS
X133.Homogenate.Input	27.5792	X133.Homogenate.Input	Homo.Saline

### Sheet: Supp.Fig4.C
Ingenuity Canonical Pathways	-log(p-value)	Ratio	z-score	Condition	Molecules
CTLA4 Signaling in Cytotoxic T Lymphocytes	0.931	0.093	2	INPUT.Homogenate.LPS.saline	CLTB,PIK3R1,PPP2R2A,PTPA
Autophagy	0.716	0.0769	1	INPUT.Homogenate.LPS.saline	PIK3R1,PPP2R2A,PPP3CB,PTPA
Mitochondrial Division Signaling Pathway	0.942	0.0847	0.447	INPUT.Homogenate.LPS.saline	APP,CACNG8,PPP2R2A,PPP3CB,PTPA
Chaperone Mediated Autophagy Signaling Pathway	0.773	0.0746	0.447	INPUT.Homogenate.LPS.saline	APP,HSP90B1,PIK3R1,PPP3CB,PSMA5
Respiratory electron transport	1.8	0.115	0.378	INPUT.Homogenate.LPS.saline	COX5B,CYC1,NDUFA1,NDUFA11,SDHB,SDHC,UQCRH
Zn Homeostasis Signaling Pathway	0.469	0.0597	0	INPUT.Homogenate.LPS.saline	APP,PIK3R1,PPP3CB,RYR2
Stress Granule Signaling Pathway	0.285	0.0471	0	INPUT.Homogenate.LPS.saline	HSP90B1,PIK3R1,RPS11,RPS13
Mitochondrial Dysfunction	1.73	0.0823	-0.302	INPUT.Homogenate.LPS.saline	ACADL,APP,CACNG8,COX5B,CYC1,DLD,NDUFA1,NDUFA11,PIK3R1,PPP3CB,SDHB,SDHC,UQCRH
Oxidative Phosphorylation	1.5	0.1	-0.447	INPUT.Homogenate.LPS.saline	COX5B,CYC1,NDUFA1,NDUFA11,SDHB,SDHC,UQCRH
Beta-catenin independent WNT signaling	0.944	0.0789	-0.447	INPUT.Homogenate.LPS.saline	CLTB,GNG3,PIK3R1,PPP3CB,PSMA5,STK39
Cyclophilin Signaling Pathway	0.918	0.0833	-0.447	INPUT.Homogenate.LPS.saline	APP,CYC1,PIK3R1,PPP3CB,TIMM13
Glutaminergic Receptor Signaling Pathway (Enhanced)	0.562	0.06	-0.816	INPUT.Homogenate.LPS.saline	CACNG8,GABRB3,PIK3R1,PLCH2,PPP3CB,SCN2B
PI3K/AKT Signaling	0.877	0.0889	-1	INPUT.Homogenate.LPS.saline	HSP90B1,PIK3R1,PPP2R2A,PTPA
KEAP1-NFE2L2 pathway	0.639	0.0714	-1	INPUT.Homogenate.LPS.saline	PIK3R1,PSMA5,RBX1,STK39
Protein Kinase A Signaling	0.462	0.055	-1	INPUT.Homogenate.LPS.saline	DUSP3,GNG3,H1f3,PLCH2,PPP3CB,RYR2
Neutrophil degranulation	0	0.0323	-1	INPUT.Homogenate.LPS.saline	ACLY,ACTR10,MLEC,PDXK,PSMA5
Netrin Signaling	1.05	0.0845	-1.342	INPUT.Homogenate.LPS.saline	CACNG8,PGK1,PIK3R1,PPP3CB,RYR2,TRIM9
Synaptic Long Term Depression	0.942	0.0847	-1.342	INPUT.Homogenate.LPS.saline	CACNG8,PLCH2,PPP2R2A,PTPA,RYR2
S100 Family Signaling Pathway	0.537	0.061	-1.342	INPUT.Homogenate.LPS.saline	APP,CACNG8,PIK3R1,PLCH2,RYR2
Mitochondrial protein degradation	1.66	0.108	-1.89	INPUT.Homogenate.LPS.saline	ACADSB,ALDH18A1,APP,COX5B,DLD,HADH,NADK2
Post-translational protein phosphorylation	1.79	0.174	-2	INPUT.Homogenate.LPS.saline	APOA1,APP,CHGB,HSP90B1
Telomerase Signaling	1.5	0.143	-2	INPUT.Homogenate.LPS.saline	HSP90B1,PIK3R1,PPP2R2A,PTPA
p70S6K Signaling	0.827	0.0851	-2	INPUT.Homogenate.LPS.saline	PIK3R1,PLCH2,PPP2R2A,PTPA
ILK Signaling	0.803	0.0833	-2	INPUT.Homogenate.LPS.saline	ACTN4,PIK3R1,PPP2R2A,PTPA
Neurovascular Coupling Signaling Pathway	0.696	0.0755	-2	INPUT.Homogenate.LPS.saline	APP,CACNG8,GABRB3,RYR2
Response to elevated platelet cytosolic Ca2+	1.58	0.128	-2.236	INPUT.Homogenate.LPS.saline	ACTN4,ANXA5,APOA1,APP,ENDOD1
AMPK Signaling	1.08	0.0857	-2.236	INPUT.Homogenate.LPS.saline	GNG3,PIK3R1,PPP2R2A,PTPA,RAB1A,SLC2A1
Neutrophil Extracellular Trap Signaling Pathway	2.02	0.102	-2.333	INPUT.Homogenate.LPS.saline	C1QB,CYC1,NDUFA11,PIK3R1,PLCH2,PPP3CB,SDHB,SDHC,SLC2A1,TIMM13

### Sheet: Supp.Fig4.D
Ingenuity Canonical Pathways	-log(p-value)	Ratio	z-score	Condition	Molecules
Neutrophil degranulation	0.293	0.0645	-3.162	NPUT.P2Fraction.LPS.saline	ACLY,ARPC5,ATP6V1D,CCT2,CCT8,DYNC1H1,MAPK1,MIF,RAB3D,RAB6A
Mitochondrial Dysfunction	2.83	0.127	-2.524	NPUT.P2Fraction.LPS.saline	ACADL,ATP5ME,ATP5PD,ATP5PF,CACNB3,CHP1,COX5B,COX7C,MAOB,MAPK10,NDUFB2,NDUFB3,NDUFB5,NDUFB6,NDUFS8,NDUFV3,SNCA,UQCRC1,UQCRC2,UQCRH
Glutaminergic Receptor Signaling Pathway (Enhanced)	0	0.05	-2.236	NPUT.P2Fraction.LPS.saline	CACNB3,CHP1,GOT1,GRIA1,MAPK1
Mitotic G2-G2/M phases	0	0.0548	-2	NPUT.P2Fraction.LPS.saline	DYNC1H1,PPP2R1A,PSMA6,PSMC1
PTEN Regulation	0.846	0.105	-1.633	NPUT.P2Fraction.LPS.saline	CSNK2A2,MAPK1,PSMA6,PSMC1,RRAGC,STUB1
TCF dependent signaling in response to WNT	0.548	0.0877	-1.342	NPUT.P2Fraction.LPS.saline	CSNK2A2,PPP2R1A,PPP2R5E,PSMA6,PSMC1
Endocannabinoid Neuronal Synapse Pathway	0.477	0.082	-1.342	NPUT.P2Fraction.LPS.saline	CACNB3,CHP1,GRIA1,MAPK1,MAPK10
Mitotic Prometaphase	0.489	0.087	-1	NPUT.P2Fraction.LPS.saline	CSNK2A2,DYNC1H1,PPP2R1A,PPP2R5E
Synaptic Long Term Potentiation	0.434	0.0816	-1	NPUT.P2Fraction.LPS.saline	CHP1,GRIA1,MAPK1,MRAS
Reelin Signaling in Neurons	0.417	0.08	-1	NPUT.P2Fraction.LPS.saline	ARPC4,ARPC5,MAPK1,MAPK10
Actin Cytoskeleton Signaling	0	0.0563	-1	NPUT.P2Fraction.LPS.saline	ARPC4,ARPC5,MAPK1,MRAS
Phagosome Formation	0	0.0506	-1	NPUT.P2Fraction.LPS.saline	ARPC4,ARPC5,MAPK1,MRAS
Autophagy	0.989	0.115	-0.816	NPUT.P2Fraction.LPS.saline	CHP1,FUNDC1,MAPK1,MAPK10,PPP2R1A,PPP2R5E
TP53 Regulates Metabolic Genes	1.2	0.143	-0.447	NPUT.P2Fraction.LPS.saline	COX5B,COX7C,G6PD,PRDX2,RRAGC
AMPK Signaling	0.841	0.1	-0.447	NPUT.P2Fraction.LPS.saline	AK3,MAPK1,MRAS,PCK2,PPP2R1A,PPP2R5E,RAB6A
Synaptic Long Term Depression	0.795	0.102	-0.447	NPUT.P2Fraction.LPS.saline	CACNB3,GRIA1,MAPK1,MRAS,PPP2R1A,PPP2R5E
Mitochondrial Division Signaling Pathway	1.14	0.119	-0.378	NPUT.P2Fraction.LPS.saline	CACNB3,CHP1,GDAP1,MAPK1,MRAS,PPP2R1A,PPP2R5E
Neuroinflammation Signaling Pathway	1.23	0.133	0	NPUT.P2Fraction.LPS.saline	CHP1,GRIA1,MAPK1,MAPK10,SLC6A1,SNCA
mTOR Signaling	0	0.0568	0	NPUT.P2Fraction.LPS.saline	EIF4B,MAPK1,MRAS,PPP2R1A,PPP2R5E
CLEAR Signaling Pathway	2.22	0.147	0.302	NPUT.P2Fraction.LPS.saline	ATP6V0D1,ATP6V1D,ATP6V1G2,ATP6V1H,CHP1,MAPK1,MRAS,PPP2R1A,PPP2R5E,RRAGC,STUB1
Ion channel transport	2.04	0.179	0.378	NPUT.P2Fraction.LPS.saline	ATP2B4,ATP6V0D1,ATP6V1D,ATP6V1G2,ATP6V1H,SRI,TRPV2
Neutrophil Extracellular Trap Signaling Pathway	3.06	0.153	0.832	NPUT.P2Fraction.LPS.saline	ATP5PF,C1QA,C1QB,C1QC,CHP1,MAPK1,MAPK10,NDUFB2,NDUFB3,NDUFB5,NDUFB6,NDUFS8,NDUFV3,PPID,UQCRC2
IL-6 Signaling	1.49	0.2	1	NPUT.P2Fraction.LPS.saline	CSNK2A2,MAPK1,MAPK10,MRAS
ERK/MAPK Signaling	0.511	0.0847	1	NPUT.P2Fraction.LPS.saline	MAPK1,MRAS,PPP1R7,PPP2R1A,PPP2R5E
Hematoma Resolution Signaling Pathway	1.51	0.133	2.121	NPUT.P2Fraction.LPS.saline	MAPK1,MAPK10,NDUFB2,NDUFB3,NDUFB5,NDUFB6,NDUFS8,NDUFV3
Mitochondrial protein degradation	0.661	0.0923	2.449	NPUT.P2Fraction.LPS.saline	ATP5PD,ATP5PF,COX5B,NDUFB6,NDUFV3,UQCRC2
Complex I biogenesis	1.98	0.175	2.646	NPUT.P2Fraction.LPS.saline	NDUFAF2,NDUFB2,NDUFB3,NDUFB5,NDUFB6,NDUFS8,NDUFV3
Respiratory electron transport	3.55	0.197	3.464	NPUT.P2Fraction.LPS.saline	COX5B,COX7C,NDUFB2,NDUFB3,NDUFB5,NDUFB6,NDUFS8,NDUFV3,TRAP1,UQCRC1,UQCRC2,UQCRH
Oxidative Phosphorylation	4.15	0.2	3.606	NPUT.P2Fraction.LPS.saline	ATP5ME,ATP5PD,ATP5PF,COX5B,COX7C,NDUFB2,NDUFB3,NDUFB5,NDUFB6,NDUFS8,NDUFV3,UQCRC1,UQCRC2,UQCRH

### Sheet: Supp.Fig4.E
Ingenuity Canonical Pathways	-log(p-value)	Ratio	z-score	Condition	Molecules
S100 Family Signaling Pathway	1.66	0.103	-0.378	Pulldown.Homogenate.LPA.vs.Saline	CAMK2B,CTSD,GRM2,NCL,PRKACB,S100A14,S100B
Signaling by VEGF	1.21	0.111	0.2	Pulldown.Homogenate.LPA.vs.Saline	BRK1,CTNNA1,NCKAP1,PRKACB
Glutaminergic Receptor Signaling Pathway (Enhanced)	1.14	0.0795	-0.378	Pulldown.Homogenate.LPA.vs.Saline	CAMK2B,DGKB,GABRA1,GRM2,PRDX6,PRKACB,SHANK2
SNARE Signaling Pathway	0.701	0.0727	-1	Pulldown.Homogenate.LPA.vs.Saline	CAMK2B,PRKACB,RAB1A,SNCA
Parkinson's Signaling Pathway	0.624	0.0633	-2	Pulldown.Homogenate.LPA.vs.Saline	ALDH9A1,ATP6V1E1,CAMK2B,NDUFA11,SNCA
Mitochondrial Dysfunction	0.599	0.0574	-1	Pulldown.Homogenate.LPA.vs.Saline	CAMK2B,COX6C,MCU,NDUFA11,PRDX6,PRKACB,SNCA
Autism Signaling Pathway	0.579	0.0645	1	Pulldown.Homogenate.LPA.vs.Saline	ALDH9A1,CAMK2B,GRM2,PRKACB
Neutrophil degranulation	0.412	0.0504	0.2	Pulldown.Homogenate.LPA.vs.Saline	CTSD,GSN,KPNB1,PPIA,PRDX6,VAT1
Synaptogenesis Signaling Pathway	0.253	0.0427	-0.447	Pulldown.Homogenate.LPA.vs.Saline	ARPC5L,CAMK2B,GRM2,PRKACB,SNCA
RHO GTPase cycle	0	0.036	-1	Pulldown.Homogenate.LPA.vs.Saline	BRK1,NCKAP1,SLC4A7,VAPB

### Sheet: Supp.Fig4.F
Ingenuity Canonical Pathways	-log(p-value)	Ratio	z-score	Condition	Molecules
Respiratory electron transport	1.43	0.0976	1	Pulldown.P2Frcation.LPA.vs.Saline	COX6A1,NDUFC2,NDUFS3,UQCRH
Mitochondrial Dysfunction	1.09	0.0574	-0.816	Pulldown.P2Frcation.LPA.vs.Saline	COX6A1,DLAT,MAOA,NDUFS3,PDHB,SAMM50,UQCRH
Mitochondrial protein degradation	1.07	0.0741	2	Pulldown.P2Frcation.LPA.vs.Saline	IDH3A,NADK2,NDUFS3,PDHB
RHO GTPase cycle	0.888	0.0541	1.633	Pulldown.P2Frcation.LPA.vs.Saline	DOCK3,MYO6,NDUFS3,RAC1,SAMM50,SPTBN1

### Sheet: Supp.Fig4.G
Canonical Pathways	Camk2a.Input.Homogenate.LPS.vs.Saline	Camk2a.Input.P2fraction.LPS.vs.Saline
Amino acids regulate mTORC1	NA	-1.342
Iron uptake and transport	NA	-1
CGAS-STING Signaling Pathway	NA	-1
Role of MAPK Signaling in Promoting the Pathogenesis of Influenza	NA	-0.378
CLEAR Signaling Pathway	NA	0.302
Ion channel transport	NA	0.378
Glycation Signaling Pathway	NA	0.816
IL-6 Signaling	NA	1
Complex I biogenesis	NA	2.646
Chaperone Mediated Autophagy Signaling Pathway	0.447	-1.265
Respiratory electron transport	0.378	3.464
Xenobiotic Metabolism CAR Signaling Pathway	0	NA
DHCR24 Signaling Pathway	0	NA
Mitochondrial Dysfunction	-0.302	-2.524
Sirtuin Signaling Pathway	-0.447	-0.905
Senescence Pathway	-0.447	-0.447
Oxidative Phosphorylation	-0.447	3.606
Superpathway of Inositol Phosphate Compounds	-1	NA
Mitochondrial protein degradation	-1.89	2.449
Post-translational protein phosphorylation	-2	NA
Telomerase Signaling	-2	NA
Regulation of Insulin-like Growth Factor (IGF) transport and uptake by IGFBPs	-2	NA
Response to elevated platelet cytosolic Ca2+	-2.236	NA
Warburg Effect Signaling Pathway	-2.236	NA
Neutrophil Extracellular Trap Signaling Pathway	-2.333	0.832

### Sheet: Supp.Fig4.H
Canonical Pathways	Pull.camk2a.P2fraction.LPS.vs.Saline	pull.camk2a.Homogenate.LPS.vs.Saline
Respiratory electron transport	1	NA
S100 Family Signaling Pathway	NA	-0.378
Valine Degradation I	NA	NA
Pyruvate metabolism	NA	NA
Carnitine metabolism	NA	NA
Osteoarthritis Pathway	NA	NA
L-carnitine Biosynthesis	NA	NA
Retinoid metabolism and transport	NA	NA
Complement System	NA	NA
Estrogen Biosynthesis	NA	NA
Effects of PIP2 hydrolysis	NA	NA
Nicotine Degradation II	NA	NA
Mitochondrial L-carnitine Shuttle Pathway	NA	NA
Complement cascade	NA	NA
Melatonin Degradation I	NA	NA
Nicotine Degradation III	NA	NA
RAB GEFs exchange GTP for GDP on RABs	0	NA
Inhibition of Matrix Metalloproteases	NA	NA
Acetyl-CoA Biosynthesis I (Pyruvate Dehydrogenase Complex)	NA	NA
Signaling by NTRK2 (TRKB)	NA	NA
Leucine Degradation I	NA	NA
1,25-dihydroxyvitamin D3 Biosynthesis	NA	NA
TAK1-dependent IKK and NF-kappa-B activation	NA	NA
Carnitine synthesis	NA	NA
Thyroid Hormone Biosynthesis	NA	NA
Glycogen Biosynthesis II (from UDP-D-Glucose)	NA	NA
Signaling by Retinoic Acid	NA	NA
Amyloid fiber formation	NA	NA
Prostanoid Biosynthesis	NA	NA
Metabolism of Angiotensinogen to Angiotensins	NA	NA
Bupropion Degradation	NA	NA
Trehalose Degradation II (Trehalase)	NA	NA
Triacylglycerol Degradation	NA	NA

### Sheet: Suppl.Fig4.I-J
	Analysis by individual synapses
	Table Analyzed	Presynapse size
	Column A	SALINE
	vs.	vs.
	Column B	LPS
	Kolmogorov-Smirnov test
	P value	0.5845
	Exact or approximate P value?	Approximate
	P value summary	ns
	Significantly different (P < 0.05)?	No
	Kolmogorov-Smirnov D	0.09273
	Table Analyzed	PSD length
	Column A	SALINE
	vs.	vs.
	Column B	LPS
	Kolmogorov-Smirnov test
	P value	0.1283
	Exact or approximate P value?	Approximate
	P value summary	ns
	Significantly different (P < 0.05)?	No
	Kolmogorov-Smirnov D	0.1401
